# Gli3R-mediated inhibition of hedgehog signaling alters the embryonic transcriptome in zebrafish

**DOI:** 10.1101/2025.09.18.677168

**Authors:** Anna J. Moyer, Summer B. Thyme

**Affiliations:** Department of Biochemistry and Molecular Biotechnology, The University of Massachusetts Chan Medical School, Worcester, MA 01605, USA

**Keywords:** zebrafish, embryonic development, RNA-seq, hedgehog, Gli3R, Gli, ionocytes, ion homeostasis, Foxi3, H+-ATPase-rich

## Abstract

Hedgehog signaling is a conserved developmental pathway that patterns diverse tissues during vertebrate embryogenesis. In zebrafish, disruptions to the hedgehog pathway cause well-characterized defects in specific cell types including neurons and glia derived from the ventral neural tube. We inhibited hedgehog signaling by overexpressing the Gli3 repressor ubiquitously and performed bulk RNA-seq of 30 hours post-fertilization zebrafish embryos. Consistent with known roles of hedgehog signaling, we observed reduced expression of genes marking lateral floor plate, motor neurons, Kolmer-Agduhr cells, dopaminergic neurons, slow muscle cells, and anterior pituitary. Gene set enrichment analysis using marker genes derived from the Daniocell atlas also revealed downregulation of genes marking H+-ATPase-rich and Na+-K+-ATPase-rich ionocytes, which are located in the embryonic skin and are responsible for osmotic homeostasis. Reduced expression of ionocyte-specific transporter genes and the transcription factor *foxi3a* suggests that Gli activity may play a previously unrecognized role in the development of this cell type.
