## Supplemental Table 2 for "Gli3R-mediated inhibition of hedgehog signaling alters the embryonic transcriptome in zebrafish"

	ID	Description	setSize	enrichmentScore	NES	pvalue	p.adjust	qvalue	rank	leading_edge	core_enrichment
1	chr4	chr4	759	0.443096089612204	1.15178106881336	0.000448856704998447	0.0112214176249612	0.0112214176249612	5794	tags=31%, list=26%, signal=24%	LOC103910941/LOC110439449/asb15b/LOC110439629/si:ch211-237a4.2/ttc41/tnni1d/LOC100537439/LOC101886439/LOC101886451/si:dkey-27n6.1/si:dkeyp-80d11.4/LOC101882787/si:dkey-264f17.2/si:cabz01069012.2/LOC100534672/fgl2a/si:ch211-127b11.1/LOC103910264/si:dkey-178j11.5/LOC101882544/znf1053/LOC101884690/ppp1r3aa/znf1068/zmp:0000001020/ms4a17a.3/znf1043/si:dkey-11n14.1/zgc:173709/LOC101883270/mybpc1/si:ch7…
2	chr12	chr12	659	0.397225822406721	1.03050139282197	0.275724275724276	1	1	6628	tags=32%, list=30%, signal=23%	ca15a/ankrd1b/unc13d/slc16a9b/paqr4b/si:dkey-32n7.7/hmx3b/slc4a1b/LOC110440135/si:ch1073-13h15.3/prkg1b/arhgap23b/aqp8a.1/ca15c/syt15/si:dkey-26g8.5/zgc:165653/si:dkey-239j18.2/arg1/habp2/slc16a12b/grin2cb/irf3/cmn/lrrc3ca/map3k8/LOC568930/aclyb/zgc:174153/g6pca.2/rgrb/wfikkn2b/noxo1b/si:ch73-30l9.1/rab40b/rnf151/scd/lzts2b/si:dkey-269i1.3/asah2/tekt3/tbx21/mgrn1a/si:dkey-239j18.3/kcnh4b/hpdl/adk…
3	chr23	chr23	689	0.387526189436946	1.00621717053733	0.447552447552448	1	1	7404	tags=35%, list=33%, signal=24%	egr4/epm2a/abhd6b/tgm2a/ppdpfb/pm20d1.1/ptpdc1b/si:rp71-80o10.4/cyp17a2/lrrc38a/si:ch211-149b19.2/pcmtd2/cox4i2/si:ch211-117c9.5/rnf207b/tgm1l2/mfsd4ab/nr1d4a/chia.6/si:ch73-265d7.2/btr32/tnnc1b/tnnc1a/hspb7/g0s2/itih6/LOC110438328/r3hdml/cntn3a.2/ftr92/si:dkey-32e6.6/si:ch211-117c9.2/vwa5b1/zmp:0000001088/mybpha/gp9/LOC100000365/tfr2/casp9/tnnt2a/c1qtnf7/arhgef3l/cd40/zgc:158296/megf6a/cyp2aa12/…
4	chr25	chr25	559	0.386384216168629	0.999665430934774	0.504495504495505	1	1	6763	tags=31%, list=30%, signal=22%	LOC101884359/si:ch211-113a14.27/si:ch211-113a14.26/si:ch211-113a14.19/duox2/si:ch211-113a14.22/tnnt2d/zgc:158222/LOC110438400/zgc:113984/spam1/th/si:dkey-108k21.13/si:dkey-106n21.1/LOC103909817/galnt18a/fads2/hal/LOC110438378/syt7a/si:ch211-147k10.5/acot19/LOC101886261/pth1a/ldhbb/zgc:114046/si:dkey-108k21.21/si:ch211-113a14.15/LOC103909808/tnni2a.3/urahb/hist2h3c/crabp1a/c2cd4a/si:ch73-151m17.5/…
5	chr1	chr1	804	0.378369484588114	0.983507184953049	0.624375624375624	1	1	7420	tags=34%, list=33%, signal=24%	zgc:152968/mgarp/si:ch211-89o9.4/urp2/zgc:136908/cyp4v8/lrrc58a/peli1a/LOC101885905/cabp2a/irs2a/si:dkey-222h21.2/LOC100004978/si:ch211-202h22.10/f7i/myoz2b/si:dkey-37g12.1/tmem41ab/LOC101882989/zgc:171452/grk1a/fgb/si:dkey-27h10.2/wu:fc34e06/zgc:195282/si:ch73-236c18.7/gpr78a/si:ch211-196h16.5/fabp2/jam2a/si:ch211-281g13.4/ugt5b1/dnah6/slc5a7a/fga/smox/c3a.3/crfb15/LOC559196/kctd12.2/chst12b/fgg…
6	chr22	chr22	600	0.379849172207794	0.983490849895144	0.627372627372627	1	1	7619	tags=35%, list=34%, signal=24%	alpi.2/trim35-34/zgc:172076/nppc/kcnip2/ssuh2.1/cilp2/pdcd4b/zgc:194551/LOC110438300/si:ch73-304f21.1/si:ch211-212d10.1/si:dkey-208m12.2/mcoln2/fetub/pvalb7/aspn/cp/lim2.2/LOC564731/cfhl5/LOC100008030/pdzk1ip1/si:ch73-352p18.4/LOC100150882/si:dkey-182g1.10/creb3l3a/si:rp71-1i20.2/gpr35.2/acy1/si:ch211-284e20.8/LOC108181097/LOC110438263/rdh5/kctd20/hykk.2/si:dkey-19a16.4/stat1a/si:dkey-222p3.1/LOC…
7	chr7	chr7	922	0.37559566561534	0.978563101014003	0.692307692307692	1	1	7442	tags=32%, list=34%, signal=22%	si:dkey-192d15.2/zgc:110425/ponzr3/cldn7a/ponzr4/si:dkey-23a13.9/si:dkey-23a13.17/sult5a1/si:ch1073-159d7.6/si:dkey-23n7.10/si:dkey-85k7.7/kbtbd13/ntn5/si:ch211-63p21.8/si:ch1073-159d7.13/tppp3/pkd1l2a/saa/si:dkey-23a13.22/LOC101885805/etnppl/si:ch73-119p20.1/zgc:162171/mybpc3/cyp2r1/gcshb/aqp9b/hsd11b2/leap2/immp1l/kcnq1/zgc:113057/spata6l/LOC100332841/si:dkey-86l18.10/LOC103911290/chrnb1l/LOC10…
8	chr3	chr3	951	0.37309064615715	0.972590171236762	0.735264735264735	1	1	8384	tags=37%, list=38%, signal=24%	cbx7a/hsp70.1/hcrt/trim35-24/zgc:194659/LOC110437824/tcap/si:ch211-214b16.3/LOC100329848/sdr42e2/hsp70.3/LOC100536643/il21r.1/cyp3c4/LOC101882642/si:ch211-110e21.3/rgs9a/ftr43/si:ch211-110e21.4/nfil3-6/akt1s1/LOC101885376/LOC101882181/abat/si:dkey-13n23.3/si:dkey-110g7.8/ifnphi3/si:ch211-195b15.7/zgc:153921/LOC101883001/si:ch211-106h11.1/si:dkeyp-72e1.7/si:dkey-217f16.5/chadla/slc4a1a/si:dkeyp-72…
9	chr15	chr15	654	0.367768081023346	0.954028288237047	0.806193806193806	1	1	8473	tags=38%, list=38%, signal=24%	LOC110437940/si:dkey-202l22.6/LOC100334612/sst1.2/si:ch211-191a16.5/hspb6/mag/igflr1/lypc/si:dkey-4p15.3/sst1.1/phkg1a/LOC100535496/cbln18/sesn3/hsph1/chp2/si:ch211-149e23.4/agmo/pdzd3a/exo5/apoa1b/vtna/col4a4/tagln/rhbdd1/LOC110437926/flj13639/gabbr1a/zgc:103681/camkk1b/si:dkey-238d18.4/col4a3/stx1a/igsf10/irgq2/lxn/sgk494a/rxfp2b/LOC794117/rtn2a/abcg4b/abcg1/aldh3a1/alp3/rnaset2l/alox5b.2/si:dk…
10	chr20	chr20	773	0.365545668342046	0.950228775211972	0.853146853146853	1	1	7485	tags=34%, list=34%, signal=23%	hsp90aa1.2/si:ch211-121a2.2/leg1.2/pomcb/aqp4/ndufaf7/cx28.9/pln/zgc:101562/matn3a/clu/znf395b/si:ch211-51a19.5/mcm3l/cyp2p6/si:dkey-15j16.3/zmp:0000001074/igfbp1a/msra/mir206-1/sesn1/fosab/si:dkey-25e12.3/nkx2.4b/cyp2p7/aasdh/hadhaa/mylk4b/si:dkey-63j12.4/atf3/si:dkey-239i20.2/pcsk9/si:dkey-221h15.4/si:dkey-206f10.1/pimr136/si:dkey-177p2.18/si:dkeyp-51f12.2/themis/leg1.1/tnfaip2a/slc22a16/wisp3/…
11	chr9	chr9	663	0.364417325011324	0.945434709148986	0.865134865134865	1	1	6926	tags=33%, list=31%, signal=23%	pth2r/gcgb/LOC101885626/crygm2d11/en1a/hsd3b1/tfcp2l1/asb1/nmi/cdk5r2b/tmprss3a/mir375-2/klf5b/c1ql2/mpp4a/crygm2d7/dnajc3a/hnmt/crygm2d6/si:dkey-189g17.2/slc38a11/cd28/si:ch211-79h18.2/mid1ip1a/ugt1a7/crygm2d2/crygm2d16/zgc:91849/cox17/ccdc141/tmem177/crygm2d21/tnfsf11/cd247l/plcl1/cybrd1/lims2/col8a1a/LOC101883600/zgc:158320/hoxd12a/tmem30c/si:ch211-121j5.4/zgc:113314/crygm2d3/ftr53/ecrg4a/prka…
12	chr2	chr2	880	0.361441385263482	0.941042752150527	0.906093906093906	1	1	7021	tags=29%, list=32%, signal=20%	LOC110437982/ccl20a.3/slc22a13a/si:ch211-106n13.3/si:ch211-165b10.3/chrng/kcnmb2/palmda/si:dkey-193b15.5/mylk4a/penka/myl13/zgc:136870/rbp2b/ftr13/mkxb/ccl25a/urgcp/grk7a/fam151a/zgc:163121/si:ch211-38m6.7/ptger4c/mcm6l/irf4a/im:7138239/ddr2b/si:ch73-40a17.4/ftr14/si:ch211-66k16.2/ackr4a/ivns1abpb/tfr1a/foxf2a/crema/abhd8a/LOC108179111/scp2a/cplx4c/retreg1/fam129ab/rnf152/zgc:153913/LOC100332698/…
13	chr10	chr10	627	0.3585699828844	0.92961220927268	0.906093906093906	1	1	9277	tags=41%, list=42%, signal=25%	mmp30/umodl1/scpp8/arrdc3b/grk5/stoml3b/myl10/LOC110437817/antxr1b/si:dkey-18a10.3/rassf2b/pstpip2/zgc:173443/slc5a1/usp25/LOC103911750/erap1a/pargl/si:ch211-287a12.9/si:dkeyp-41f9.4/rc3h2/tpm2/pcdh1gb9/foxo1b/ankrd34ba/slc43a2b/fbn2a/pcdh1a4/il1b/lrrc75bb/LOC565709/ryr1a/glis3/edil3b/slc7a1/sprn2/si:busm1-57f23.1/antxr2b/nln/slc37a4b/hhla2a.1/bsx/per1a/rnf34b/il6st/sftpba/LOC110440077/ntm/btg3/h…
14	chr16	chr16	833	0.351100941708427	0.913222285549783	0.974025974025974	1	1	8865	tags=38%, list=40%, signal=23%	trpv6/ceacam1/tmem176l.2/klf10/nr0b2a/sbk3/txnipb/zp3d.1/si:ch211-201o1.1/zgc:92606/LOC100535095/wnt4b/tmem196b/ncam3/cxcr3.3/trim108/bcl3/tbx20/tg/zgc:171704/scgn/dicp3.1/si:ch73-54f23.4/oprd1b/snx10b/mylipb/capn7/LOC101883215/gnb3a/ctss2.1/tlr19/ddc/entpd3/me1/sqlea/slc6a3/tcea3/ndrg1b/col27a1a/colq/tmem176l.1/LOC103908954/upp1/nagpa/ntd5/tmem158/zgc:172323/si:dkey-7j14.6/ethe1/il11a/itga10/LOC…
15	chr18	chr18	582	0.348571356204073	0.902171797723703	0.964035964035964	1	1	7268	tags=30%, list=33%, signal=20%	kcnj1a.4/tnni1c/smtla/kcnj1a.5/tspan33b/gatm/scamp5b/iqch/cpt1b/LOC108179992/si:ch211-132b12.2/cftr/chka/pllp/spon1a/si:dkeyp-59c12.1/kcnj1a.6/bcl2l13/treh/LOC101886077/p2ry2.3/adm2b/LOC103909138/iqsec3b/si:dkey-8l13.5/tgm2l/zgc:153031/parp12a/slc27a2a/zgc:153119/cngb1a/si:ch211-219a15.3/si:ch211-195m9.3/mc1r/trpc6b/tat/pik3c2g/kcnj1a.3/si:ch211-132b12.7/zgc:173742/aamdc/has3/bbs10/tmem91/ppfibp2…
16	chr17	chr17	682	0.347483021788215	0.902066232489527	0.974025974025974	1	1	9489	tags=42%, list=43%, signal=25%	slc16a9a/znf395a/ankrd1a/xgb/zgc:65997/dio3a/zgc:66313/colec11/si:ch211-236p5.2/actn2b/col10a1a/akap12a/LOC100002266/chrm5a/pnoca/atp6v1c2/dusp23b/ebf3b/nkx2.4a/LOC103909099/si:ch211-63b16.4/foxa2/snap23.2/si:ch211-266g18.9/stmn4l/chst15/bahd1/bnip4/apoba/mdh1ab/gchfr/stac/pgfb/txlnbb/zgc:172341/daam2/kcnk18/LOC101886429/gabrr2a/ero1a/tmem260/angel1/fam167b/asmt2/ankrd9/si:ch211-214p16.3/cdc42bpa…
17	chr24	chr24	516	0.347986750198252	0.899186380183623	0.964035964035964	1	1	8686	tags=36%, list=39%, signal=23%	si:ch211-196f5.2/smpx/gcm2/LOC101886684/zmp:0000000991/h1f0/twsg1b/smyhc1/gli3/agtr1b/LOC110438360/hhatlb/cpb1/si:ch211-152c8.5/si:ch211-56a11.2/klhl24b/aglb/si:ch211-157j23.3/prdm14/LOC101884366/hgd/si:dkey-73n8.3/psme1/acot9.2/msc/chodl/LOC110438367/acaa1/trpa1b/cngb3.1/si:dkey-192l18.9/smyhc2/LOC110438365/pcmtd1/cxl34b.11/abca4a/pi15a/ccdc78/xkr9/asb10/acp5b/drd3/tagln3b/cox4i1l/LOC100536359/t…
18	chr6	chr6	808	0.344500723621955	0.895521902474659	0.989010989010989	1	1	9010	tags=37%, list=41%, signal=23%	notum2/itgb7/fkbp5/h1fx/igfbp5a/rbp7b/pck1/cobll1a/il12rb2/fhl2b/igfn1.3/slco2a1/cyp24a1/eevs/LOC103911261/tmem182b/slc15a1b/si:ch73-379f7.4/si:ch211-207l14.1/vhl/rab11fip4b/tnni1b/fam83c/cntn3b/ak4/si:dkey-195m11.11/LOC110439871/stat2/si:zfos-169g10.2/si:dkey-178o16.4/LOC101882153/ephx4/si:ch211-161c3.6/htr2ab/col5a2b/phb2b/lrrc8db/tmtops2a/si:dkey-249d8.1/nfil3-3/si:ch211-239j9.1/tubb1/soat2/en…
19	chr21	chr21	721	0.339624095869575	0.882418572474014	0.991008991008991	1	1	8319	tags=35%, list=37%, signal=23%	si:dkey-22f5.9/phka1b/LOC101882857/foxi3a/LOC110438216/LOC108180727/LOC108180723/qpctlb/LOC100537272/cldn2/crebrf/slc13a2/si:dkey-1d7.3/c7b/cfb/slc3a2b/cmc4/LOC108180725/si:ch73-299h12.2/pou5f3/map4k6/c6/si:ch211-274p24.4/slc7a3a/defbl1/zgc:152891/tmigd1/loxhd1a/phkg1b/lpar6b/fam169ab/zgc:92275/ch25hl2/cyb561a3b/LOC110438235/nr5a1b/LOC110437744/cldnd/si:dkey-11o18.5/LOC110438236/grp/oacyl/ntng2b/…
20	chr8	chr8	804	0.332023615874157	0.863038974038297	0.998001998001998	1	1	7289	tags=29%, list=33%, signal=20%	hsp70l/csgalnact1b/zgc:174931/p2rx4b/gls2a/hpdb/opn7d/bgna/si:dkey-83k24.5/si:dkey-8e10.3/si:ch211-255g12.6/mpeg1.2/gck/cyr61l2/mknk2b/slc52a3/tnni3k/ren/LOC103911496/emilin3a/soat1/LOC110440020/myl7/traf1/smim1/mir124-6/adamts13/LOC100535806/exorh/obscna/adora1b/piwil1/ppdpfa/star/cacna1fa/si:dkeyp-117b11.1/spinb/zgc:77112/acot7/rad21l1/csf1b/sprb/prf1.5/alas2/unm_hu7912/zgc:194007/col2a1a/si:dk…
21	chr19	chr19	726	0.32980359415031	0.856818315026888	0.999000999000999	1	1	8857	tags=35%, list=40%, signal=22%	s100a11/limd1b/krt1-19d/npvf/matn1/si:dkey-261i16.5/pdk2b/aqp10b/si:dkey-14o18.2/rims3/sesn2/gpr186/si:ch211-244a23.1/xkr8.2/mir30a/cart4/tfpi2/btr23/LOC101885938/asb4/ptpn23b/btr18/zgc:64022/btd/snx10a/si:ch73-24k9.2/ptdss1b/gpnmb/s100a10a/abrab/med30/si:ch211-264f5.2/LOC110438141/si:ch211-81a5.1/ensaa/slc6a19a.2/tapbp.1/mhc1uba/iffo1a/tpmt.2/slc2a3a/tpm3/sla1/si:ch73-345f18.3/txnipa/si:dkey-166…
22	chr5	chr5	1045	0.327636260215024	0.855025691602858	1	1	1	10233	tags=43%, list=46%, signal=25%	sh2d3cb/ctsll/dmrt1/LOC108180265/ins/klf9/zgc:153704/gc/oxt/rxfp2l/layna/si:ch211-209a2.2/zdhhc23a/si:ch1073-475a24.1/msh3/lcn15/isg15/gbgt1l3/f2r/LOC103911047/ugt2a6/pik3ip1/lifra/tmc2b/adamts3/cfap157/arrdc3a/tbx3b/plp1b/LOC101884613/LOC108190109/hsd20b2/gldc/hspb1/tacr1a/iscub/tek/arsk/capga/si:dkey-65b12.6/prodhb/cmlc1/chrm1b/gda/si:dkey-27p18.3/si:dkey-98f17.3/ydjc/erap1b/cst14b.2/dnajb5/sv2…
23	chr13	chr13	701	0.321504796237485	0.83507168727005	1	1	1	6283	tags=25%, list=28%, signal=19%	pkd2l1/mxtx1/pkz/pygl/si:ch1073-126c3.2/zgc:153911/zgc:172120/acta1b/dapp1/pitx3/dkk1a/mertka/si:dkey-76k16.6/zgc:171482/mat1a/elovl6l/LOC101883107/angpt2a/chs1/LOC108181174/col21a1/slc1a4/adss/LOC103912040/LOC101883267/haao/crtac1b/gpr137ba/matn3b/cdh23/timm23b/sncga/gfra4a/acoxl/fuom/kif16bb/qkib/si:dkey-188i13.10/vox/cst3/LOC103911993/si:ch1073-291c23.2/dnajc12/znf511/cox5b2/eif4eb/LOC10819203…
24	chr14	chr14	641	0.320093517008857	0.83040554651823	1	1	1	11030	tags=46%, list=50%, signal=24%	zgc:174917/fbxl3l/si:ch73-335m24.2/urp1/si:ch211-113d11.5/gpr137/gpx3/si:ch211-153b23.3/myoz3a/rnasel3/pdlim3b/si:zfos-741a10.3/npas4a/tbc1d9b/eif4ebp3l/map1lc3cl/kctd12b/fosl1a/atp10b/si:ch211-39i2.2/il1rapl2/ltc4s/c1qtnf2/lygl2/xpnpep2/cdx4/si:ch211-114c17.1/asb5a/slc2a9l2/f8/si:ch211-132p1.3/foxa/tmem173/trim35-27/foxo4/zgc:153018/pcdh2ab9/egf/mbnl3/her11/si:rp71-46j2.7/kazald2/mmp17b/si:ch211…
25	chr11	chr11	608	0.298745916033066	0.773819106629824	1	1	1	9562	tags=38%, list=43%, signal=22%	ugt1b4/timp4.3/avil/arrdc2/ccl25b/diaph3/si:dkeyp-61b2.1/cyp27b1/fer1l4/cacna1ab/si:dkey-33m11.8/nab2/si:ch211-117k10.3/mst1rb/LOC110440113/grin3bb/lrrc38b/arf4b/si:ch211-161f7.2/si:dkey-264d12.4/si:dkey-93h22.8/LOC101884647/slc8a1a/ranbp3a/grpr/LOC103911814/lgsn/st3gal8/LOC110438878/itpr1b/slc38a3a/nmur3/cdh27/map1lc3a/mapkapk3/zgc:194981/opn6a/mustn1b/cdk5rap1/zgc:64002/nr1d4b/si:dkey-30j16.3/a…
