## Supplemental Table 3 for "Gli3R-mediated inhibition of hedgehog signaling alters the embryonic transcriptome in zebrafish"

	ID	Description	setSize	enrichmentScore	NES	pvalue	p.adjust	qvalue	rank	leading_edge	core_enrichment
1	glia.15	glia.15	478	-0.439946995363499	-2.05096307117642	1e-10	2.2e-08	1.74736842105263e-08	3811	tags=32%, list=17%, signal=27%	spa17/cnmd/wnt4a/WDR63/grb10a/si:ch211-145o7.3/CABZ01072077.1/si:ch211-243o19.4/adgrv1/TC2N/fam3c/tmem45a/fbn2b/synpo2b/galnt18b/ngfb/alox12/lama5/lmna/ccdc169/foxa3/itga3b/foxj1b/slit2/fkbp14/gpc1b/arxa/b3gnt7l/foxp4/itpr3/enpp2/spata4/abcc1/foxj1a/capsla/fhl1b/fkbp7/spon1b/morn3/si:dkey-148f10.4/CFAP77/oafa/nme8/sulf1/sema3fb/lrriq1/kcnc4/fam129bb/rab36/si:dkey-49n23.1/foxa1/spata18/tbata/wdr78…
2	iono.17	iono.17	451	-0.389310895889885	-1.80989362295183	1.60998721721289e-09	1.77098593893417e-07	1.4066204108281e-07	3984	tags=32%, list=18%, signal=27%	glud1b/casz1/etfa/atp5f1d/mt-nd2/ndufs3/cyc1/cox6a1/nav2a/serhl/kcnj2a/atp5pd/usp54b/soul2/pdhb/rsu1/atp6v1aa/cox5ab/hlfb/coq9/idh3b/atp5pf/slc4a2b/ndufb5/si:ch211-225h24.2/adrb2a/CU856344.2/atp5md/ndufs4/slc30a10/prdx3/eci1/ogdhb/si:ch73-14h1.2/asb5b/atp6v1c1b/cox7b/LOC100537613/atp5fa1/chrnb4/ecsit/atp5f1c/lrba/cox7a2a/ndufa12/gal3st1b/got2b/igfn1.1/acad8/mpc2/dnajc30b/cox8a/slc25a12/hibadhb/pf…
3	iono.15	iono.15	483	-0.372500759547694	-1.73796084962513	3.81078347819281e-09	2.79457455067473e-07	2.21961423642107e-07	6816	tags=50%, list=31%, signal=35%	zgc:85936/bxdc2/seta/rbb4l/exosc4/nop10/rfc2/ncaph2/prps1a/nono/anp32b/nol7/wdhd1/insm1b/si:dkey-109l4.3/si:ch211-114n24.6/haus6/cks1b/lmnb1/sub1a/setb/gins4/mdc1/rpa1/ruvbl2/tceanc2/cdc25b/dbf4/ppan/nucks1b/hdgfl2/LOC100330864/utp15/notch1b/nop58/si:dkey-57a22.11/si:ch73-281n10.2/rfc1/cdkn2aipnl/tbl3/tuba8l4/dnph1/pold1/xrcc5/hira/si:ch211-156b7.4/ewsr1b/snrpa1/rfc3/marcksb/hirip3/npm3/atad5a/er…
4	neur.17	neur.17	245	-0.420838525900391	-1.84262079134654	5.35268618878123e-07	2.94397740382967e-05	2.33827870352022e-05	2907	tags=32%, list=13%, signal=28%	tnnt3a/igfn1.1/si:ch211-125o16.4/wu:fb18f06/si:dkey-126g1.9/gch2/tnni2b.1/col28a2a/casq2/si:dkey-184p9.7/pycard/ppl/zgc:92518/bin1b/frem3/cav3/sft2d2a/si:dkey-102c8.3/padi2/trdn/ptch2/rab11al/atp1a2a/si:dkey-19b23.12/pfkmb/si:dkey-9l20.3/hhatla/DSG2/hbbe1.3/wfikkn1/ctslb/cavin4a/pvalb3/hbae1.3/mpz/kera/mir203a/myhz1.3/cav1/s100w/gfpt2/col9a1b/hrc/hbae1.1/capn9/si:dkey-33i11.4/smyd1b/col11a1a/si:c…
5	hema.23	hema.23	473	-0.343186361099153	-1.59875020608839	1.23586613584452e-06	5.43781099771588e-05	4.3190269168461e-05	6993	tags=51%, list=31%, signal=35%	ebna1bp2/heatr1/bop1/ppil1/zgc:63882/glcci1a/tsr1/bxdc2/wdr75/ddx52/exosc4/nop10/api5/nol6/dus2/nol7/alg3/noc2l/prpf4/rbm8a/bysl/utp25/dnttip2/polr3h/fdx2/noc3l/setb/ruvbl2/riox2/rrp1/yars2/ndufaf4/polr3d/ppan/nifk/ddx54/utp15/hapln1b/mrps2/nop58/rbm34/nolc1/gata1a/cnbpa/mrto4/utp18/cdkn2aipnl/tbl3/etf1b/utp6/ssbp1/AK6/pfdn1/mrpl43/rrp9/mrpl57/krr1/nle1/rexo4/insb/npm3/arpp19b/thumpd1/lyrm7/cct7/…
6	glia.1	glia.1	480	0.385646858526489	1.62971981079844	2.16495348836346e-06	7.938162790666e-05	6.30495226435673e-05	3954	tags=26%, list=18%, signal=22%	CELA1 (1 of many)/cbx7a/hsp70l/si:dkey-85k7.7/timp4.3/zgc:162171/cox4i2/sesn3/abat/chp2/si:dkey-110g7.8/fads2/cyp2p6/agmo/si:ch211-106h11.1/sesn1/scp2a/smox/spink2.1/slc1a4/FP102052.2/crabp1a/tmem176l.1/gchfr/si:dkey-7j14.6/si:ch211-132b12.7/msmo1/si:dkey-245n4.2/daam2/zgc:174888/slc7a10a/si:dkey-9i23.16/slc38a3a/qkib/BX510923.1/FAM107A (1 of many)/swap70b/ntm/tmem176/FO704813.1/bgnb/itprid2/LOC1…
7	neur.34	neur.34	449	-0.339916931335571	-1.58058722145986	3.31208133885002e-06	0.000104093984935286	8.26775191352035e-05	4553	tags=29%, list=21%, signal=23%	katnal2/chn2/ccdc171/si:ch73-81k8.2/prox2/mapk1/dydc2/ccdc146/ip6k2a/ksr2/si:dkey-43k4.3/wdr54/slc29a4/chd5/pcbd1/akr1b1/xrra1/nucb2b/otofa/slc18a2/grin2db/trpc7b/si:ch211-145o7.3/msi2b/kif17/si:dkey-108k21.7/KCNIP1/si:dkeyp-110a12.4/hlfb/ccka/tmem45a/dlk2/syt17/nlgn3a/rasd4/CABZ01079080.1/pimr138/pcsk2/foxj1b/SHC3/nptx2a/FO704797.1/tnfaip8l3/morn3/CFAP77/lrriq1/si:dkey-27j5.5/kcnc4/rsph14/CR8553…
8	neur.18	neur.18	402	0.390297141644112	1.62269699899139	4.37577329949393e-06	0.000120333765736083	9.55761010152622e-05	4333	tags=29%, list=20%, signal=24%	zgc:194659/pcmtd2/crebrf/nr1d4a/GPR45/BX470238.1/plp1b/cacna1ab/ms4a17a.11/klhl24b/sesn1/rarres3l/casp9/aspa/nyap2b/abcg1/cyp2u1/plrdgb/tmem91/si:dkey-166k12.1/heca/kcna2b/plxdc1/pcmtd1/calcoco1a/ddit3/KCNV1/fbxo32/tshz2/eif2ak3/nr1d4b/tfe3a/bcat1/fblim1/bbc3/klhdc8a/si:zfos-80g12.1/ephb1/asb2b/scarb2c/fam217b/ypel1/LOC100333482/bada/atf5b/ext1c/unc13ba/dcaf11/si:ch73-197b13.1/sybu/scn5lab/nhsb/c…
9	neur.8	neur.8	149	-0.434094559166744	-1.76304180144555	2.28177575765372e-05	0.000557767407426464	0.000443011433649728	4172	tags=33%, list=19%, signal=27%	fgf18a/gap43/sall3a/hif1aa/ppp1r14ba/pitx2/anxa13l/hnf4b/stmn3/raly/ntng1a/tuba8l3/ebf1a/pimr138/pou3f1/tubb2/onecut1/map1b/nr4a2a/fgf20a/inab/fkbp1ab/btbd17a/foxa1/mafb/zgc:65851/znf326/lhx4/elovl4b/c1ql4b/uts1/nkx6.1/sema3c/glra4a/lmx1ba/gnrh2/nr4a2b/ca2/sim1a/foxd2/si:dkey-208c12.2/nefmb/tac1/lmx1al/sim1b/foxa2/pitx3/LOC103911750/en1a
10	iono.10	iono.10	464	-0.304386972921281	-1.41912775622509	0.000143367124846836	0.0031540767466304	0.00250515186574472	3825	tags=26%, list=17%, signal=22%	sdhb/nav2a/tyw1/ap5s1/higd1a/amdhd2/atp6v1aa/uacaa/mrpl33/LO017850.1/CABZ01072810.1/wdr83os/coq9/idh3b/ubtd1b/slc4a2b/si:ch211-225h24.2/pfkfb4b/ndufs4/mrps24/scinla/atp6v1c1b/pdap1a/LOC100537613/ecsit/BX530018.1/ptger1b/got2b/ehd1b/acad8/mpc2/mrps17/slc25a12/lcmt1/pfkpa/fkbp1ab/trak1a/smpd1/sdr39u1/tfe3b/tbc1d19/atp13a1/FP017161.1/abcb7/qars/znf326/hsd17b10/sucla2/rab11al/vtnb/si:ch211-195o20.7/c…
11	iono.12	iono.12	163	-0.38616751671276	-1.59310045238381	0.000239144907457457	0.00478289814914915	0.00379885690315196	4498	tags=35%, list=20%, signal=28%	esrra/tfr1b/hspd1/bcs1l/her15.1/atp6v1ba/prdm1b/si:ch211-194p6.10/etf1a/zgc:91890/ddx49/mrps18c/spryd4/kcnj2a/si:ch211-51h9.6/adrb2a/trub1/dhx30/tomm40l/mrps22/gal3st1b/igfn1.1/timm10/apex1/fam173b/fkbp1ab/ptcd1/aurkaip1/kcnj16/tfe3b/hey1/tmem242/fam210aa/cavin1a/lta4h/tbrg4/ppp1r3ab/cldn17/lrpprc/pitrm1/atp6v0a1a/rprmb/prr7/gfi1ab/rasgrp4/chchd4a/rpp30/cldn10l2/GDPGP1/prkag3b/CR356236.1/zgc:1737…
12	glia.2	glia.2	96	-0.453798131260436	-1.74085001070158	0.000376115145086008	0.00689544432657682	0.00547676439335767	2428	tags=28%, list=11%, signal=25%	si:ch73-15b2.5/spon1b/foxa1/nkx2.2a/barhl1b/zbtb16b/shha/ntn1b/prdx1/si:dkey-27i16.2/lmx1ba/gnrh2/sim1a/nkx6.2/si:dkey-208c12.2/nkx2.9/dmrta2/nkx2.2b/lmx1al/gfra4a/wnt16/foxa/nkx2.4b/foxa2/pitx3/nkx2.4a/sst1.2
13	glia.30	glia.30	459	-0.295071623925236	-1.37396003824899	0.00052636755734632	0.00890775866278387	0.00707506190441207	2289	tags=14%, list=10%, signal=13%	cap2/si:dkey-92j12.5/FQ311928.1/tgfa/mxd1/cdc25d/paplnb/gad1a/plac8l1/npr3/egr3/cadpsa/zmiz1b/lingo2b/magi3a/cd151/drd2b/sox1b/nkx6.1/RAMP1/tcp11l2/osr2/fam228a/baiap2a/kcnh3/grm6a/kcnf1a/rd3/lca5/kcnab1a/bicdl2l/smdt1a/cfap57/mylka/oc90/gpat2/vgf/prlhr2a/myo3b/atp1a3b/CABZ01055306.1/scg2a/myl4/KCNIP4/stac/foxa/c2cd4a/phkg1b/ANKFN1/flj13639/foxa2/chrm5a/gpr186/npas4a/sst1.1/gck/pkd1l2a/tppp3/urp2…
14	tast.10	tast.10	431	-0.29774543116066	-1.38552169785357	0.000683122569850164	0.0107347832405026	0.00852619147331783	2881	tags=21%, list=13%, signal=19%	dpydb/tnfaip8l3/znf536/agtr1a/fhl1b/gch2/amigo3/nr4a2a/hand2/cort/nr1i2/sulf1/akap7/phox2bb/si:dkey-27j5.5/alk/gata2a/il7r/cap2/nkx2.2a/tecrl2a/arr3a/gch1/CABZ01079281.1/CABZ01084131.1/atp1b2b/lhx4/slc16a3/phlda1/lmx1a/elovl4b/isl1/uts1/sema7a/ptchd1/ca8/thbs2a/tcp11l2/ndnfl/syngr2b/dbh/si:dkey-21e13.3/olfml2a/slc16a1a/zgc:195023/kcnk2a/zgc:158482/kif28/smdt1a/vwa5b2/CR812832.1/kcnk3b/oc90/pde6ha…
15	tast.9	tast.9	389	0.351358702355086	1.46075843208626	0.000895727255908917	0.0123162497687476	0.00978228450532107	5570	tags=34%, list=25%, signal=26%	umodl1/CU467823.1/si:ch73-119p20.1/zgc:194551/fthl31/BX470238.1/g0s2/ms4a17a.11/syt7a/sesn1/gabbr1a/stmn4l/rab40b/si:dkeyp-75h12.5/ethe1/CABZ01080375.1/tmem91/phc3/pnocb/kcna2b/s100z/clstn2/sult4a1/camk1gb/sgtb/tshz2/pik3r6a/CABZ01084566.1/htatip2/CU681855.1/prr15la/nupr1b/LOC101884919/ric8a/kcnj11l/tmem151a/pde6d/oaz2a/atp2b1b/mt2/kcnj3a/scn3b/ppp1r15b-2/spock2/gabra3/si:dkey-183c6.8/ankrd55/nrg…
16	glia.21	glia.21	405	0.34267456039215	1.42823815298437	0.000856227122299893	0.0123162497687476	0.00978228450532107	3979	tags=26%, list=18%, signal=21%	cbx7a/zgc:174931/zgc:194659/znf395a/ppdpfb/h1f0/akt1s1/pcmtd2/crebrf/klhl24b/sesn1/ypel3/noxo1b/stmn4l/rab40b/chd3/casp9/sgk494a/abcg1/sprn2/si:dkey-166k12.1/heca/atg9a/opn7c/pcmtd1/calcoco1a/ddit3/smc1a/sult4a1/fbxo32/pik3r6a/CR383676.1/slco4a1/bbc3/si:dkey-7j14.5/si:zfos-80g12.1/gngt2b/mettl15/LOC101884919/ypel1/dedd1/LOC100333482/bada/tmem151a/timp2a/sybu/cbln2b/fbxl3a/map1lc3b/gpc6a/calcoco1b…
17	hema.15	hema.15	293	0.370297833262608	1.50458738378994	0.00102466093537275	0.0132603179871768	0.0105321185926859	3800	tags=28%, list=17%, signal=23%	ccl20a.3/itgb7/h1fx/unc13d/il12rb2/il21r.1/LOC100004978/nmi/nr1d4a/b2m/zgc:195282/traf1/map4k6/LOC100535806/tlr19/mybpha/zgc:152891/si:ch211-161c3.6/ano6/psme1/si:ch211-132p1.3/abo/arhgef3l/rasa4/cd247l/slc7a10a/si:ch211-167j9.5/cyb5r2/tbc1d10c/zgc:152774/si:dkey-42i9.4/si:dkey-183p4.10/malt1/LOC103911430/prkchb/si:dkey-63d15.12/triobpa/skap1/mvp/slc6a14/il2rga/stat4/blk/traf3ip2l/arhgap15/lmo7b/…
18	tast.20	tast.20	137	-0.387687062100746	-1.55217732652334	0.00119774853895714	0.0146391488094761	0.0116272665185313	4945	tags=39%, list=22%, signal=31%	si:ch1073-443f11.2/si:ch211-152c2.3/zgc:56628/arhgap24/cst14a.2/gfral/tmem45b/ip6k2a/myo1cb/dbnla/si:ch73-208g10.1/otofa/slc18a2/ucp2/tob1a/pvalb8/ccka/BX323461.1/tln2a/si:ch211-248a14.8/itpr3/amigo3/CABZ01095001.1/calca/fkbp1ab/foxa1/pcbp3/zgc:101731/fbxo40.2/ovol1a/si:ch211-198m17.1/ier2b/si:dkey-234i14.3/sox1b/vill/znf385a/plecb/syngr2b/itih3a/areg/ptger4b/dmrta2/gys2/foxq1a/atp1a3b/scg2a/foxa…
19	iono.3	iono.3	387	0.340149409405023	1.4128506879201	0.00150204555690506	0.0167656964927317	0.0133162948219783	3903	tags=30%, list=18%, signal=25%	CR788316.1/CR788316.4/si:ch211-237a4.2/si:ch211-191a16.5/si:dkey-27n6.1/si:dkey-264f17.2/zmp:0000000991/si:dkey-178j11.5/CABZ01064968.1/qpctlb/CR318588.1/zgc:136870/nmi/si:dkey-11n14.1/AL954191.1/si:dkey-238k10.2/zgc:171452/atp10b/plekhf1/sesn1/wu:fc34e06/btr23/elovl6l/LOC101883107/CABZ01046954.1/LOC100331400/ms4a17a.10/mid1ip1a/si:dkey-223p19.1/fam169ab/psme1/tmem173/si:ch73-329n5.1/ifi45/zgc:19…
20	glia.26	glia.26	432	-0.29447657162354	-1.37515394633612	0.00152415422661198	0.0167656964927317	0.0133162948219783	3811	tags=25%, list=17%, signal=21%	spa17/WDR63/si:ch211-145o7.3/si:ch211-243o19.4/ak7b/tll1/si:dkeyp-110a12.4/dnah2/si:ch73-174h16.5/tmem45a/dnah5/mbnl1/sp5l/lmna/dnaaf3l/ccdc169/CABZ01074203.1/xrcc4/foxj1b/apoc1/spata4/foxj1a/capsla/tnfaip8l3/fbxw10/morn3/si:dkey-148f10.4/CFAP77/nme8/si:ch1073-416d2.4/lrriq1/hoxc13b/tmem231/st3gal7/zgc:153738/rsph14/foxb1b/fam129bb/rab36/spata18/tbata/wdr78/frem3/LOC101886002/BX004999.1/cdkl1/cor…
21	hema.32	hema.32	203	0.380081740121084	1.48034842662531	0.00277506760252311	0.026742089546986	0.0212401285397114	1683	tags=17%, list=8%, signal=16%	si:ch211-113a14.27/hsp70l/hsp90aa1.2/zgc:173552/CU694197.2/BX511021.1/lrrc58a/hsp70.2/hsp70.3/zgc:162171/zgc:66313/si:rp71-80o10.4/fthl31/wu:fj05g07/CABZ01064771.1/si:dkey-27p18.3/slc1a4/hist2h3c/psme1/zgc:113983/nfil3-3/mhc1uba/abhd4/si:ch211-66k16.28/adad1/ush1c/adm2a/bmb/si:dkey-204l11.1/sqor/lss/gfer/LOC101887064/zgc:101851/exd1
22	iono.8	iono.8	390	0.334091373758054	1.38829089389646	0.00267583320277832	0.026742089546986	0.0212401285397114	3695	tags=28%, list=17%, signal=23%	CR788316.1/CR788316.4/si:dkey-85k7.7/si:ch211-191a16.5/si:dkey-264f17.2/mpeg1.2/LOC100535095/CABZ01064968.1/nmi/si:zfos-1011f11.2/AL954191.1/si:dkey-238k10.2/zgc:171452/atp10b/snx10b/plekhf1/sesn1/btr23/CABZ01074298.1/elovl6l/CABZ01046954.1/parp12a/slc43a2b/ms4a17a.10/mid1ip1a/si:dkey-223p19.1/fam169ab/psme1/tmem173/si:dkey-19a16.4/si:ch73-329n5.1/rasa4/tapbp.1/rabgap1l2/eif4ebp3/LOC101882623/mco…
23	hema.29	hema.29	470	-0.286601850503721	-1.33141405916597	0.0027957639071849	0.026742089546986	0.0212401285397114	4647	tags=30%, list=21%, signal=24%	sh3yl1/zgc:153284/tmem45b/col5a2a/fam110c/kremen1/fat2/anxa1b/aldob/pdlim2/si:ch211-175m2.4/ch25hl1.1/tp63/dapk2b/gsnb/cmah/camk2d1/prr13/si:ch73-347e22.8/si:ch73-78o10.1/wnt7aa/col2a1b/dbnla/col16a1/si:cabz01007794.1/CABZ01044277.1/gstt1a/col5a1/ecrg4b/p2ry2.1/gpr31/epgn/col12a1b/col4a5/mapk12a/wnt4a/fmodb/si:dkey-84h14.2/soul2/VIT/si:dkeyp-86h10.3/pvalb8/si:dkeyp-11e3.1/trpm4b.2/CR854839.1/cyp1…
24	glia.25	glia.25	211	-0.334374761661281	-1.42703193354784	0.00319098442497744	0.0292506905622932	0.0232326059011516	2909	tags=23%, list=13%, signal=20%	chtf18/tnnt3a/si:ch211-125o16.4/wu:fb18f06/stmn1a/gch2/tnni2b.1/lig1/col28a2a/e2f8/ppl/pola1/rrm1/cav3/sft2d2a/si:dkey-102c8.3/pola2/otc/si:dkey-9l20.3/DSG2/wfikkn1/ctslb/pvalb3/hbae1.3/kera/myhz1.3/s100w/hrc/hbae1.1/capn9/smyd1b/si:ch73-23l24.1/si:ch211-43f4.1/dut/zmp:0000000760/hbbe3/zgc:174938/zgc:113232/vox/alas2/grp/zgc:158296/nmrk2/aep1/slc4a1a/CABZ01062796.1/CABZ01072309.1/s100a11
25	hema.34	hema.34	387	0.328583183889855	1.36480900616523	0.00430254088753717	0.0378553112178186	0.0300668979050617	3795	tags=24%, list=17%, signal=20%	MPP4 (1 of many)/mpp4b/si:dkey-30k22.7/scamp5b/ptpdc1b/rgs9a/arhgap23b/aqp9b/cldn2/cox4i2/BX323820.1/si:ch211-207l14.1/grk1a/CABZ01070469.1/si:dkeyp-72e1.9/ldhbb/si:ch211-129p13.1/si:ch1073-469d17.2/si:ch73-352p18.4/camkk1b/CABZ01080074.1/cngb1a/cacna1fa/ndrg1b/tsga10/crabp1a/glis3/hmgcra/si:dkey-44k1.5/CR381647.1/abcg1/si:busm1-57f23.1/iffo1a/kcnb2/BX510923.1/zgc:109949/ntm/aipl2/opn6a/sept4a/ca…
26	glia.20	glia.20	432	-0.284545110664529	-1.32877576536447	0.00447380950756038	0.0378553112178186	0.0300668979050617	4691	tags=29%, list=21%, signal=23%	wdr27/BX284635.1/kiz/mdh1b/stk36/col5a2a/fbxo16/katnal2/si:ch73-81k8.2/ccdc191/LOC103909257/dydc2/ccdc146/dlec1/si:dkey-43k4.3/ccdc180/xrra1/col16a1/BX663503.3/alx1/CABZ01085365.1/col4a5/spa17/wnt4a/WDR63/si:ch211-145o7.3/CABZ01072077.1/si:ch211-243o19.4/ak7b/sulf2b/si:dkeyp-110a12.4/dnah2/adrb3a/dnah5/pmfbp1/lmna/dnaaf3l/ccdc169/col4a6/chrna6/spata4/foxj1a/capsla/gdf6b/cyyr1/morn3/efcab11/si:dke…
27	tast.2	tast.2	442	-0.273916162596552	-1.27251555752657	0.00465276188786279	0.0379113931603635	0.0301114414575136	2327	tags=15%, list=10%, signal=14%	foxe1/ptprz1a/pleca/sema3b/pou2f3/shha/FAR2/ovol1a/si:ch211-195o20.7/sdk1a/mal2/wnt9b/fam83ha/magi3a/myo15aa/BX005012.1/atp2a3/CU914776.1/sox1b/vill/nr1d2a/znf385a/slc37a1/ca8/dlgap1b/prkcdb/itga3a/znf710a/cav1/prom2/plecb/fabp1b.2/zgc:165423/arid3c/areg/golph3l/si:dkey-208c12.2/cers1/si:ch211-130m23.2/ptger4b/nuggc.3/PAQR9/zgc:136872/si:dkeyp-69e1.8/foxq1a/trib1/tent5bb/fam167b/hbegfb/lrmp/foxa/…
28	hema.20	hema.20	445	-0.277882572641587	-1.29061226952237	0.00558246760862365	0.0438622454963287	0.0348379557530649	6658	tags=42%, list=30%, signal=30%	nono/syncrip/si:dkey-56m19.5/anp32b/nol7/calm2b/thoc7/rbm25b/rbm8a/utp25/dnttip2/puf60b/dact2/noc3l/anp32e/setb/hnrnpm/rrp1/ppan/nucks1b/hdgfl2/nop58/rbm34/nolc1/hoxb1b/cnbpa/si:ch73-281n10.2/smarca4a/CABZ01044053.1/etf1b/knop1/hnrnpa0a/rrp9/krr1/snrpa1/marcksb/hirip3/mad2l1/u2af2a/rrs1/ing5b/prickle1a/ube2na/ppig/hnrnpa1b/ilf3b/gtf2f1/zgc:77262/wdr55/sumo3a/ctps1a/gnl3/zp3.2/parp1/nhp2/ptmab/h2a…
